# Defining the molecular impacts of Humalite application on field-grown wheat (*Triticum aestivum* L.) using quantitative proteomics

**DOI:** 10.1101/2024.12.18.629253

**Authors:** Lauren E. Grubb, Mohana Talasila, Linda Y. Gorim, R. Glen Uhrig

**Affiliations:** Department of Biological Sciences, University of Alberta, Edmonton, AB, CAN; Department of Agriculture, Food and Nutritional Science, University of Alberta, Edmonton, AB, CAN; Department of Biochemistry, University of Alberta, Edmonton, AB, CAN

**Keywords:** Biostimulants, BoxCarDIA, humic acids, Humalite, quantitative proteomics

## Abstract

Increasing global food production demands have resulted in increased fertilizer usage, causing detrimental environmental impacts. Biostimulants, such as humic substances, are currently being applied as a strategy to increase plant nutrient-use efficiency and minimize environmental impacts within cropping systems. Humalite is a unique, naturally occurring coal-like substance found in deposits across southern Alberta. These deposits contain exceptionally high ratios of humic acids (>70%) and micronutrients due to their unique freshwater depositional environment. Humalite has begun to be applied to fields based on scientific data suggesting positive impacts on crop growth, yield and nutrient usage; however, little is known about the underlying molecular mechanisms of Humalite. Here, we report a quantitative proteomics approach to identify systems-level molecular changes induced by the addition of different Humalite application rates in field-grown wheat (*Triticum aestivum* L.) under three urea fertilizer application rates. In particular, we see wide-ranging abundance changes in proteins associated with several metabolic pathways and growth-related biological processes that suggest how Humalite modulates the plant molecular landscape. Overall, our results provide new, functional information that will help better inform agricultural producers on optimal biostimulant and fertilizer usage.
