## Supplemental Tabl 2 for "Defining the molecular impacts of Humalite application on field-grown wheat (*Triticum aestivum* L.) using quantitative proteomics"

### Sheet: Readme
Cluster1	Enriched pathways generated using significantly changing proteins with Humalite addition in Cluster 1
Cluster2	Enriched pathways generated using significantly changing proteins with Humalite addition in Cluster 2
Cluster3	Enriched pathways generated using significantly changing proteins with Humalite addition in Cluster 3

### Sheet: Cluster1
	Pathways	p-values	Matches	Compounds of pathway
1	Electron Carrier Biosynthesis	0.000730777	AT1G08980
			AT5G64300
			VTE1
			VTE3
			ACS12
			ATCG01110
			ATCG01090
			ATCG00430
			AT5G11770
			AT2G02050
			AT5G66510
			AT4G20150
2	Enzyme Cofactor Biosynthesis	0.000930239	PDX2
			AT1G08980
			ThiC
			AT5G64300
			HISN7
			AT4G33670
			cnx1
			Cnx6
			ATCG01110
			ATCG01090
			ATCG00430
			AT5G11770
			AT2G02050
			AT5G66510
			AT4G20150
3	Cofactor, Carrier, and Vitamin Biosynthesis	0.00109667	PDX2
			AT1G08980
			AT5G64300
			ThiC
			HISN7
			AT4G33670
			cnx1
			VTE1
			VTE3
			ACS12
			Cnx6
			AT1G31220
			AT3G05970
			ATCG01110
			ATCG01090
			ATCG00430
			AT5G11770
			AT2G02050
			AT5G66510
			AT4G20150
4	aerobic respiration III (alternative oxidase pathway)	0.0013505	ATCG01110	E-
			ATCG01090	H2O
			ATCG00430	dioxygen
			AT5G11770	fumarate
			AT2G02050	succinate
			AT5G66510	a ubiquinol
			AT4G20150	NAD+
			AOX1a	H+
				NADH
				a ubiquinone
5	NAD(P)/NADPH interconversion	0.00192118	ATCG01110	E-
			ATCG01090	a ubiquinol
			ATCG00430	a ubiquinone
			AT5G11770	ADP
			AT2G02050	H+
			AT5G66510	ATP
			AT4G20150	NADH
				NADPH
				phosphate
				NAD+
				NADP+
				H2O
6	glycerol degradation I	0.00257425	SDP6	E-
			AT1G80460	ADP
				H+
				ATP
				glycerone phosphate
				an electron-transfer quinol
				an electron-transfer quinone
				sn-glycerol 3-phosphate
				glycerol
7	ferulate and sinapate biosynthesis	0.00257425	ALDH2C4	NAD(P)H
			FAH1	ferulate
				NAD(P)+
				an oxidized [NADPH-hemoprotein reductase]
				coniferaldehyde
				a reduced [NADPH-hemoprotein reductase]
				dioxygen
				S-adenosyl-L-homocysteine
				S-adenosyl-L-methionine
				5-hydroxy-coniferaldehyde
				NADPH
				sinapate
				H+
				sinapaldehyde
				NADP+
				H2O
8	starch biosynthesis	0.00420188	AT1G32900	a phosphorylated phosphoglucomutase
			AT5G24300	α-D-glucose 1,6-bisphosphate
			SSII	a phosphoglucomutase
			SSIV	diphosphate
				H+
				ATP
				starch
				amylopectin
				α-amylose
				ADP
				ADP-α-D-glucose
				a (1→4)-α-D-glucan
				a (1,6)-α-D-glucosyl-(1,4)-α-glucan
				a maltooligosaccharide
				H2O
				β-D-fructofuranose 6-phosphate
				α-D-glucose 6-phosphate
				D-glucopyranose 6-phosphate
				α-D-glucopyranose 1-phosphate
9	Carrier Biosynthesis	0.00455854	AT1G08980
			AT5G64300
			VTE1
			VTE3
			ACS12
			AT1G31220
			AT3G05970
			ATCG01110
			ATCG01090
			ATCG00430
			AT5G11770
			AT2G02050
			AT5G66510
			AT4G20150
10	long-chain fatty acid activation	0.00460782	AT2G04350	AMP
			AT1G77590	diphosphate
			AT3G05970	a long-chain fatty acyl-CoA
				a long-chain fatty acid
				coenzyme A
				ATP
11	NAD Metabolism	0.00470787	AT1G08980
			ATCG01110
			ATCG01090
			ATCG00430
			AT5G11770
			AT2G02050
			AT5G66510
			AT4G20150
12	vitamin E biosynthesis (tocotrienols)	0.00504885	VTE1	CO2
			VTE3	diphosphate
				geranylgeranyl diphosphate
				homogentisate
				β-tocotrienol
				δ-tocotrienol
				2-methyl-6-geranylgeranyl-1,4-benzoquinol
				2,3-dimethyl-6-geranylgeranyl-1,4-benzoquinol
				H+
				α-tocotrienol
				S-adenosyl-L-homocysteine
				S-adenosyl-L-methionine
				γ-tocotrienol
13	fatty acid β-oxidation V (unsaturated, odd number, di-isomerase-dependent)	0.00586232	AIM1	hydrogen peroxide
			AT3G06860	a (5Z)-alkan-5-enoyl-CoA
			AT5G43280	dioxygen
				a (2E,5Z)-alka-2,5-dienoyl-CoA
				a (3E,5Z)-alka-3,5-dienoyl-CoA
				a (2E)-2-enoyl-CoA
				H+
				NADPH
				a (2E,4E)-2,4-dienoyl-CoA
				a (3E)-3-enoyl-CoA
				NADP+
14	Aerobic Respiration	0.00613528	ATCG01110
			ATCG01090
			ATCG00430
			AT5G11770
			AT2G02050
			AT5G66510
			AT4G20150
			AOX1a
15	Generation of Precursor Metabolites and Energy	0.0065675	G6PD5
			G6PD3
			AT4G26520
			psbX
			PsbS
			ATCG01110
			ATCG01090
			ATCG00430
			AT5G11770
			AT2G02050
			AT5G66510
			AT4G20150
			AT4G09650
			ATCG00480
			AOX1a
			PKp2
			AT2G41220
			GLN2
			SDP6
			AIM1
			AT3G06860
			AT3G05970
16	glutamate-glutamine shuttle	0.00825222	AT2G41220	H2O
			GLN2	ammonia
				phosphate
				ADP
				ammonium
				ATP
				H+
				a reduced ferredoxin [iron-sulfur] cluster
				2-oxoglutarate
				an oxidized ferredoxin [iron-sulfur] cluster
				L-glutamine
				L-glutamate
17	fatty acid β-oxidation III (unsaturated, odd number)	0.00825222	AIM1	a (2E)-2-enoyl-CoA
			AT3G06860	a (3Z)-3-enoyl-CoA
18	PRPP biosynthesis	0.00825222	AT2G35390	AMP
			AT2G42910	5-phospho-α-D-ribose 1-diphosphate
				H+
				D-ribose 5-phosphate
				ATP
19	Fatty Acid Degradation	0.00983829	AIM1
			AT3G06860
			AT5G43280
			AT3G05970

### Sheet: Cluster2
	Pathways	p-values	Matches	Compounds of pathway
1	UDP-N-acetyl-D-glucosamine biosynthesis II	6.70025e-05	AT3G20040	a phosphorylated phosphoacetylglucosamine mutase
			HXK1	N-acetyl-D-glucosamine 1,6-bisphosphate
			PGI1	a phosphoacetylglucosamine mutase
			AT5G18200	L-glutamate
				L-glutamine
				coenzyme A
				D-glucosamine 6-phosphate
				acetyl-CoA
				N-acetyl-D-glucosamine 6-phosphate
				diphosphate
				UDP-N-acetyl-α-D-glucosamine
				N-acetyl-α-D-glucosamine 1-phosphate
				UTP
				β-D-fructofuranose 6-phosphate
				α-D-glucose 6-phosphate
				H+
				ADP
				D-glucopyranose 6-phosphate
				D-glucopyranose
				ATP
2	sucrose degradation II (sucrose synthase)	0.000110737	PGI1	a phosphorylated phosphoglucomutase
			AT5G18200	α-D-glucose 1,6-bisphosphate
			AT3G20040	a phosphoglucomutase
			HXK1	UDP
			SUS6	sucrose
				ADP
				β-D-fructofuranose
				ATP
				diphosphate
				UDP-α-D-glucose
				H+
				UTP
				β-D-fructofuranose 6-phosphate
				α-D-glucose 6-phosphate
				D-glucopyranose 6-phosphate
				α-D-glucopyranose 1-phosphate
3	superpathway of anaerobic sucrose degradation	0.000436359	PGI1	2,3-diphospho-D-glycerate
			AT5G18200	a [protein]-L-histidine
			AT3G20040	a [protein]-Nπ-phospho-L-histidine
			HXK1	2-or-3 phospho-D-glycerate
			SUS6	a phosphorylated phosphoglucomutase
			GapA-1	α-D-glucose 1,6-bisphosphate
			PKp3	a phosphoglucomutase
				ethanol
				CO2
				acetaldehyde
				3-phospho-D-glyceroyl phosphate
				D-glyceraldehyde 3-phosphate
				glycerone phosphate
				AMP
				phosphoenolpyruvate
				phosphate
				β-D-fructofuranose 1,6-bisphosphate
				H2O
				3-phospho-D-glycerate
				2-phospho-D-glycerate
				pyruvate
				NADH
				NAD+
				(S)-lactate
				UDP
				sucrose
				ADP
				β-D-fructofuranose
				ATP
				diphosphate
				UDP-α-D-glucose
				H+
				UTP
				β-D-fructofuranose 6-phosphate
				α-D-glucose 6-phosphate
				D-glucopyranose 6-phosphate
				α-D-glucopyranose 1-phosphate
4	Sucrose Degradation	0.000727164	AT3G20040
			HXK1
			PGI1
			AT5G18200
			SUS6
			GapA-1
			PKp3
5	sucrose biosynthesis II	0.000769243	AT3G20040	a phosphorylated phosphoglucomutase
			HXK1	α-D-glucose 1,6-bisphosphate
			PGI1	a phosphoglucomutase
			AT5G18200	UDP
				sucrose
				H2O
				sucrose 6F-phosphate
				maltose
				a plant soluble heteroglycan
				phosphate
				diphosphate
				UDP-α-D-glucose
				UTP
				β-D-fructofuranose 6-phosphate
				α-D-glucose 6-phosphate
				α-D-glucopyranose 1-phosphate
				H+
				ADP
				D-glucopyranose 6-phosphate
				D-glucopyranose
				ATP
6	Sucrose Biosynthesis	0.000772484	AT3G20040
			HXK1
			PGI1
			AT5G18200
			GapA-1
7	Sugar Degradation	0.00139963	AT3G20040
			HXK1
			PGI1
			AT5G18200
			SUS6
			GapA-1
			PKp3
8	superpathway of sucrose and starch metabolism I (non-photosynthetic tissue)	0.00145631	AT5G18200	a phosphorylated phosphoglucomutase
			PGI1	α-D-glucose 1,6-bisphosphate
			ApL4	a phosphoglucomutase
			AT3G20040	β-D-fructofuranose 6-phosphate
			HXK1	D-glucopyranose
				β-D-fructofuranose
				sucrose
				ATP
				starch
				amylopectin
				α-amylose
				ADP
				ADP-α-D-glucose
				a (1→4)-α-D-glucan
				a (1,6)-α-D-glucosyl-(1,4)-α-glucan
				a maltooligosaccharide
				H2O
				D-glucopyranose 6-phosphate
				β-D-glucose 6-phosphate
				α-D-glucose 6-phosphate
				diphosphate
				UDP-α-D-glucose
				H+
				α-D-glucopyranose 1-phosphate
				UTP
9	L-leucine degradation I	0.00206482	AT3G45300	a [BCAA dehydrogenase E2 protein] N6-lipoyl-L-lysine
			AT1G03090	a [apo BCAA dehydrogenase E2 protein] N6-S-[3-methylbutanoyl]dihydrolipoyl-L-lysine
			AT4G34030	an [apo BCAA dehydrogenase E2 protein] N6-dihydrolipoyl-L-lysine
				L-glutamate
				L-leucine
				2-oxoglutarate
				NADH
				CO2
				4-methyl-2-oxopentanoate
				coenzyme A
				NAD+
				phosphate
				ADP
				hydrogen carbonate
				ATP
				3-methylglutaconyl-CoA
				H2O
				acetyl-CoA
				acetoacetate
				(S)-3-hydroxy-3-methylglutaryl-CoA
				a reduced electron-transfer flavoprotein
				3-methylcrotonyl-CoA
				3-methylbutanoyl-CoA
				an oxidized electron-transfer flavoprotein
				H+
10	Carrier Biosynthesis	0.0025013	AT5G55810
			HPPK/DHPS2
			NADK2
			AT3G03780
			AT5G13050
			AT3G05970
			ATMG00270
			AT5G66510
			AT2G31490
11	Disaccharide Biosynthesis	0.00340046	AT3G20040
			HXK1
			PGI1
			AT5G18200
			GapA-1
12	trehalose degradation II (cytosolic)	0.00636627	AT3G20040	α-D-glucopyranose
			HXK1	β-D-glucopyranose
				α,α-trehalose
				H2O
				H+
				ADP
				D-glucopyranose 6-phosphate
				D-glucopyranose
				ATP
13	sucrose degradation III (sucrose invertase)	0.00640044	AT3G20040	β-D-fructofuranose 6-phosphate
			HXK1	α-D-glucose 6-phosphate
			PGI1	H+
				ADP
				D-glucopyranose 6-phosphate
				ATP
				D-glucopyranose
				β-D-fructofuranose
				sucrose
				H2O
14	GDP-sugar Biosynthesis	0.00707059	AT3G20040
			HXK1
			PGI1
15	NAD Metabolism	0.0074282	AT5G55810
			NADK2
			ATMG00270
			AT5G66510
			AT2G31490
16	NAD(P)/NADPH interconversion	0.00944143	ATMG00270	E-
			AT5G66510	a ubiquinol
			AT2G31490	a ubiquinone
			NADK2	ADP
				H+
				ATP
				NADH
				NADPH
				phosphate
				NAD+
				NADP+
				H2O
17	Carbohydrate Degradation	0.00981797	AT3G20040
			HXK1
			PGI1
			AT5G18200
			SUS6
			GapA-1
			PKp3

### Sheet: Cluster3
	Pathways	p-values	Matches	Compounds of pathway
1	Inorganic Nitrogen Assimilation	0.00181252	NIA2	NADP+
			AT5G53460	NADPH
			GLN1;3	phosphate
				ADP
				ammonium
				ATP
				L-glutamine
				2-oxoglutarate
				L-glutamate
				an oxidized ferredoxin [iron-sulfur] cluster
				a reduced ferredoxin [iron-sulfur] cluster
				ammonia
				NADH
				H+
				H2O
				NAD+
				nitrate
				nitrite
2	Pyrimidine Nucleobase Degradation	0.00265162	PYD3
			PYD2
3	uracil degradation I (reductive)	0.00265162	PYD3	uracil
			PYD2	NADPH
				NADP+
				5,6-dihydrouracil
				CO2
				ammonium
				β-alanine
				3-ureidopropanoate
				H2O
				H+
4	Amino Acid Biosynthesis	0.00287896	AT2G22250
			AT3G07630
			AT3G54640
			AT5G43850
			AT5G53850
			AT5G53460
			GLN1;3
			AT4G26900
			NFS1
			THA2
			AT1G17745
			PYD3
			PYD2
5	Proteinogenic Amino Acid Biosynthesis	0.00339187	AT3G54640
			AT2G22250
			AT5G43850
			AT5G53850
			AT5G53460
			GLN1;3
			AT3G07630
			NFS1
			THA2
			AT1G17745
			AT4G26900
6	fatty acid β-oxidation III (unsaturated, odd number)	0.00435817	AT3G06860	a (2E)-2-enoyl-CoA
			AT1G65520	a (3Z)-3-enoyl-CoA
7	UMP biosynthesis I	0.00644688	AT3G54470	ammonia
			AT4G22930	carbamate
				carboxyphosphate
				E-
				ADP
				L-glutamate
				ATP
				L-glutamine
				hydrogen carbonate
				phosphate
				L-aspartate
				carbamoyl phosphate
				N-carbamoyl-L-aspartate
				H2O
				5-phospho-α-D-ribose 1-diphosphate
				diphosphate
				UMP
				CO2
				H+
				orotidine 5'-phosphate
				orotate
				an electron-transfer quinol
				an electron-transfer quinone
				(S)-dihydroorotate
8	ammonia assimilation cycle I	0.00890104	GLN1;3	H2O
			AT5G53460	ammonia
				NADP+
				NADPH
				phosphate
				ADP
				ammonium
				ATP
				L-glutamine
				2-oxoglutarate
				NADH
				H+
				NAD+
				L-glutamate
9	5-aminoimidazole ribonucleotide biosynthesis I	0.00890104	AT3G55010	5-phospho-α-D-ribose 1-diphosphate
			AT2G16570	diphosphate
				5-phospho-β-D-ribosylamine
				glycine
				a tetrahydrofolate
				an N10-formyltetrahydrofolate
				N1-(5-phospho-β-D-ribosyl)glycinamide
				L-glutamate
				N2-formyl-N1-(5-phospho-β-D-ribosyl)glycinamide
				L-glutamine
				H2O
				5-amino-1-(5-phospho-β-D-ribosyl)imidazole
				phosphate
				ADP
				H+
				ATP
				2-(formamido)-N1-(5-phospho-β-D-ribosyl)acetamidine
